# Distinct mechanisms of non-autonomous UPR^ER^ mediated by GABAergic, glutamatergic, and octopaminergic neurons

**DOI:** 10.1101/2024.05.27.595950

**Authors:** Aeowynn J. Coakley, Adam J. Hruby, Jing Wang, Andrew Bong, Tripti Nair, Carmen M. Ramos, Athena Alcala, Daniel Hicks, Maxim Averbukh, Naibedya Dutta, Darius Moaddeli, Cynthia Siebrand, Mattias de los Rios Rogers, Arushi Sahay, Sean P. Curran, Peter J. Mullen, Bérénice A Benayoun, Gilberto Garcia, Ryo Higuchi-Sanabria

## Abstract

The capacity to deal with stress declines during the aging process, and preservation of cellular stress responses is critical to healthy aging. The unfolded protein response of the endoplasmic reticulum (UPR^ER^) is one such conserved mechanism, which is critical for the maintenance of several major functions of the ER during stress, including protein folding and lipid metabolism. Hyperactivation of the UPR^ER^ by overexpression of the major transcription factor, *xbp-1s*, solely in neurons drives lifespan extension as neurons send a neurotransmitter-based signal to other tissue to activate UPR^ER^ in a non-autonomous fashion. Previous work identified serotonergic, dopaminergic, and tyraminergic neurons in this signaling paradigm. To further expand our understanding of the neural circuitry that underlies the non-autonomous signaling of ER stress, we activated UPR^ER^ solely in glutamatergic, octopaminergic, and GABAergic neurons in *C. elegans* and paired whole-body transcriptomic analysis with functional assays. We found that UPR^ER^-induced signals from glutamatergic neurons increased expression of canonical protein homeostasis pathways and octopaminergic neurons promoted pathogen response pathways; while minor, statistically significant changes were observed in lipid metabolism-related genes with GABAergic UPR^ER^ activation. These findings provide further evidence for the distinct role neuronal subtypes play in driving the diverse response to ER stress.
