## Supplementary material for "Distinct mechanisms of non-autonomous UPR^ER^ mediated by GABAergic, glutamatergic, and octopaminergic neurons": Table S1

### Sheet: Manuscript Version
Supplementary Table 7: Statistical analysis of lifespan
Corresponding Figure	Strain, Treatment	Median Lifespan [days]	#Death/ #Total	% Change in Median Lifespan	P-value vs N2 on ev as control Log-rank (Mantel-Cox)	P-value vs Other Control Log-rank (Mantel-Cox)
Figure 3A	N2, ev	18	103/120	--	--
	tbh-1p::xbp-1s, mixed, ev	18	109/120	0	0.0966
Additional replicates	N2, ev	19	111/120	--	--
	tbh-1p::xbp-1s, mixed, ev	21	85/100	10.5	0.0005
	N2, ev	22	97/120	--	--
	tbh-1p::xbp-1s, mixed, ev	22	114/120	0	0.0001
Figure 3B	N2, ev	22	97/120	--	--
	tbh-1p::xbp-1s, ev	25	59/60	13.6	<0.0001
	tbh-1p::xbp-1s - small, ev	18	60/60	-18.18	0.9998
Additional replicates	N2, ev	18	100/120	--	--
	tbh-1p::xbp-1s, ev	20	123/128	11.1	<0.0001
	tbh-1p::xbp-1s - small, ev	18	109/111	0	0.4493
	N2, ev	23	107/120	--	--
	tbh-1p::xbp-1s - small, ev	19	98/100	-17.39	<0.0001
Figure 3C	N2, ev	22	121/128	--	--	P-value vs N2, xbp-1 RNAi as control Log-rank (Mantel-Cox)
	tbh-1p::xbp-1s, ev	23	117/120	4.5	0.0175	--
	N2, xbp1	20	124/124	-9.09	<0.0001	--
	tbh-1p::xbp-1s, xbp1	18	125/125	-10	0.1247	0.1247
Additional replicates	N2, ev	19	118/120	--	--	--
	tbh-1p::xbp-1s, ev	23	117/125	21.1	<0.0001	--
	N2, xbp1	17	116/120	-10.53	<0.0001	--
	tbh-1p::xbp-1s, xbp1	17	113/120	-10.53	<0.0001	0.9973
	N2, ev	22	152/180	--	--	--
	tbh-1p::xbp-1s, ev	22	126/180	0	0.1388	--
	N2, xbp1	22	167/180	0	0.6467	--
	tbh-1p::xbp-1s, xbp1	20	158/180	0	0.5075	0.1691
Figure 3D	N2, ev	19	94/100	--	--
	eat-4p::xbp-1s, ev	16	108/120	-15.79	0.0002
	unc-25p::xbp-1s, ev	19	90/100	0	0.2423
Additional replicates	N2, ev	17	108/120	--	--
	eat-4p::xbp-1s, ev	15	100/120	-11.76	0.0004
	N2, ev	18	103/120	--	--
	unc-25p::xbp-1s, ev	18	111/120	0	0.1015
	N2, ev	22	97/120	--	--
	eat-4p::xbp-1s, ev	18	112/120	-18.18	<0.0001
	unc-25p::xbp-1s, ev	19	119/120	-13.64	<0.0001
Figure S6A & S6B	vha-6p::Q40::YFP, ev	21	115/120	--	--	P-value vs vha-6p::polyQ as control Log-rank (Mantel-Cox)
	eat-4p::xbp-1s::vha-6p::Q40::YFP, ev	19	115/120	-9.52	--	0.0021
	tbh-1p::xbp-1s::vha-6p::Q40::YFP - ev	23	95/97	9.5	--	0.0016
	tbh-1p::xbp-1s::vha-6p::Q40::YFP - small, ev	16	69/83	-23.81	--	<0.0001
	unc-25p::xbp-1s::vha-6p::Q40::YFP, ev	18	93/100	14.29	--	<0.0001
Additional replicates	N2, ev	18	111/120	--	--	--
	vha-6p::Q40::YFP, ev	11.5	80/80	-36.11	<0.0001	--
	N2, ev	19	113/120	--	--	--
	vha-6p::Q40::YFP, ev	19	116/120	0	0.0351	--
	vha-6p::Q40::YFP, ev	18	105/120	--	--
	eat-4p::xbp-1s::vha-6p::Q40::YFP, ev	20	95/120	11.1	--	0.0008
	tbh-1p::xbp-1s::vha-6p::Q40::YFP - ev	21	76/102	16.7	--	<0.0001
	tbh-1p::xbp-1s::vha-6p::Q40::YFP - small, ev	16	116/121	-11.11	--	<0.0001
	unc-25p::xbp-1s::vha-6p::Q40::YFP, ev	16	114/122	-11.11	--	<0.0001
	N2, ev	19	75/100	--	--	--
	vha-6p::Q40::YFP, ev	22	72/120	15.8	0.807	--
	eat-4p::xbp-1s, ev	19	88/120	0	0.234	--
	eat-4p::xbp-1s::vha-6p::Q40::YFP, ev	19	82/120	0	0.4831	0.3036
	unc-25p::xbp-1s, ev	19	69/99	0	0.456	--
	unc-25p::xbp-1s::vha-6p::Q40::YFP, ev	19	78/114	0	0.0328	0.0072
	N2, ev	18	100/120	--	--	--
	vha-6p::Q40::YFP, ev	18	100/120	0	0.9859	--
	tbh-1p::xbp-1s, ev	20	123/128	11.1	<0.0001	--
	tbh-1p::xbp-1s::vha-6p::Q40::YFP, ev	20	128/130	11.1	<0.0001	<0.0001
	tbh-1p::xbp-1s - small, ev	18	109/111	0	0.4493	--
	tbh-1p::xbp-1s::vha-6p::Q40::YFP - small, ev	16	104/110	-11.11	0.0102	0.0098
	N2, ev	19	116/120	--	--	--
	vha-6p::Q40::YFP, ev	22	115/120	15.8	0.2125	--
	eat-4p::xbp-1s, ev	17	116/120	-10.53	0.0408	--
	eat-4p::xbp-1s::vha-6p::Q40::YFP, ev	19	113/120	0	0.3249	0.0028
	unc-25p::xbp-1s, ev	17	58/60	-10.53	0.1304	--
	unc-25p::xbp-1s::vha-6p::Q40::YFP, ev	17	176/180	-10.53	<0.0001	<0.0001
	vha-6p::Q40::YFP, ev	16	99/120	--	--	--
	eat-4p::xbp-1s::vha-6p::Q40::YFP, ev	14	106/120	-12.5	--	0.0445
	unc-25p::xbp-1s::vha-6p::Q40::YFP, ev	16	108/120	0	--	0.0096
	vha-6p::Q40::YFP, ev	16	101/120	--	--	--
	eat-4p::xbp-1s::vha-6p::Q40::YFP, ev	14	208/240	-12.5	--	0.0207
	unc-25p::xbp-1s::vha-6p::Q40::YFP, ev	16	108/120	0	--	0.0201
Figure S6C & S6D	N2, 25 µg/mL tunicamycin, ev	10	117/120	--	--
	eat-4p::xbp-1s, 25 µg/mL tunicamycin, ev	12	113/120	2	0.0001
	unc-25p::xbp-1s, 25 µg/mL tunicamycin, ev	10	110/120	0	0.0456
	N2, 25 µg/mL tunicamycin, ev	12	104/120	--	--
	tbh-1p::xbp-1s - 25 µg/mL tunicamycin, ev	12	89/120	0	0.367
	tbh-1p::xbp-1s - small, 25 µg/mL tunicamycin, ev	11	80/120	-8.33	0.0174
Additional replicates	N2, 25 µg/mL tunicamycin, ev	10	101/120	--	--
	eat-4p::xbp-1s, 25 µg/mL tunicamycin, ev	11	96/120	10	<0.0001
	N2, 25 µg/mL tunicamycin, ev	14	103/127	--	--
	eat-4p::xbp-1s, 25 µg/mL tunicamycin, ev	16	91/121	1.43	0.01
	unc-25p::xbp-1s, 25 µg/mL tunicamycin, ev	14	95/120	0	0.0382
	N2, 25 µg/mL tunicamycin, ev	15	109/120	--	--
	unc-25p::xbp-1s, 25 µg/mL tunicamycin, ev	12	97/131	-2	0.004
	tbh-1p::xbp-1s - 25 µg/mL tunicamycin, ev	15	100/122	0	0.8347
	tbh-1p::xbp-1s - small, 25 µg/mL tunicamycin, ev	15	83/120	0	0.3745
	N2, 25 µg/mL tunicamycin, ev	12	105/120	--	--
	tbh-1p::xbp-1s - 25 µg/mL tunicamycin, ev	13	95/121	8.3	0.0792
	tbh-1p::xbp-1s - small, 25 µg/mL tunicamycin, ev	13	99/118	8.3	0.5931
	N2, 25 µg/mL tunicamycin, ev	10	117/120	--	--
	tbh-1p::xbp-1s, 25 µg/mL tunicamycin, mixed, ev	10	101/120	0	0.7837
	N2, 25 µg/mL tunicamycin, ev	10	104/120	--	--
	tbh-1p::xbp-1s, 25 µg/mL tunicamycin, mixed, ev	11	85/120	10	0.0008
	N2, 25 µg/mL tunicamycin, ev	12	104/120	--	--
	tbh-1p::xbp-1s, 25 µg/mL tunicamycin, mixed, ev	10	101/120	-16.67	0.5825
